# A transgenic zebrafish for spatiotemporal optogenetic activation of FGF/ERK signaling

**DOI:** 10.64898/2026.05.12.724650

**Authors:** William K. Anderson, Leanne E. Iannucci, Ninet Sinaii, Julia Porcino, Katherine W. Rogers

## Abstract

Dynamic FGF/ERK signaling plays key roles in development, regeneration, and disease. We recently developed a zebrafish-optimized optogenetic tool, bOpto-FGF, that enables reversible activation of FGF/ERK signaling in response to blue light (∼455 nm) by fusing a zebrafish receptor tyrosine kinase domain to the blue light-dimerizing LOV domain. Previously, this tool was introduced into zebrafish embryos by mRNA injection. Here, we develop *Tg(ubi:bOpto-FGF)*, a novel transgenic zebrafish ubiquitously expressing bOpto-FGF, to streamline experimental workflows. We demonstrate robust blue light-mediated activation of FGF/ERK signaling and FGF target gene expression in early gastrulation-stage *Tg(ubi:bOpto-FGF)* embryos. Light-mediated signaling activation at this stage is more spatially uniform in transgenics compared to mRNA-injected embryos, and ectopic signaling in response to continuous light exposure is activated within 3 minutes and maintained for at least 75 minutes. Further, *Tg(ubi:bOpto-FGF)* heterozygotes are light-responsive from late blastula stages through at least 24 hours post-fertilization. Finally, we demonstrate light-mediated spatially localized FGF/ERK signaling activation within 1 minute in the head, trunk, and tail at 1 day post-fertilization. This transgenic line provides a powerful and convenient new strategy for spatiotemporal manipulation of FGF/ERK signaling dynamics in the vertebrate zebrafish model.

**Summary Statement:** Novel transgenic zebrafish provides precise optogenetic control of a key developmental signaling pathway *in vivo*
