## Supplementary material for "A transgenic zebrafish for spatiotemporal optogenetic activation of FGF/ERK signaling": Anderson et al supplemental material: HCR-FISH_probe_sequences.xlsx

### Sheet: B1-ets2 probe sequences
B1-ets2 probe sequences	Left or right
GAGGAGGGCAGCAAACGGaaCGCAGACGAAGCGGTAGACGTAGCG	L
CGGTGTAGCCCAGCAGGTTCTGCAGtaGAAGAGTCTTCCTTTACG	R
GAGGAGGGCAGCAAACGGaaGTCGTAATAGTAGCGCAGGCCGCGG	L
CCCCGAGGTCTTGTGGATGATGTTCtaGAAGAGTCTTCCTTTACG	R
GAGGAGGGCAGCAAACGGaaTTCTTCCTCTTTCCCCAGCGCCGCG	L
AGCTTCTCATAGTTCATCTTGGGCTtaGAAGAGTCTTCCTTTACG	R
GAGGAGGGCAGCAAACGGaaCCCAGCCGTCTCCGGTCCAGCTGAT	L
CCTCATCAGGGTCAGTAAGCTTGAAtaGAAGAGTCTTCCTTTACG	R
GAGGAGGGCAGCAAACGGaaCTCCAGCAAGAACTGCCACAGCTGG	L
GCTCTGACAGGTGGAGTCGGTCAGCtaGAAGAGTCTTCCTTTACG	R
GAGGAGGGCAGCAAACGGaaACGGCTGCAGGTATGACGGGTCTGC	L
GGGCCACTTCCAGTGAATCCGGCGAtaGAAGAGTCTTCCTTTACG	R
GAGGAGGGCAGCAAACGGaaCGTAGTCTTTGAAGGAGCGTCCGTG	L
TCTCCTGCGTCTGGTTTCTCTCCTGtaGAAGAGTCTTCCTTTACG	R
GAGGAGGGCAGCAAACGGaaCTCGAAGCTGTCGTAGGACGGCACG	L
CTGGAGGCCCAGCGGCAGCAGCTCCtaGAAGAGTCTTCCTTTACG	R
GAGGAGGGCAGCAAACGGaaCCCCAGGAGCGCAACACACACTCCT	L
TGGGTGTCCGCGAGCGACGAGTGGCtaGAAGAGTCTTCCTTTACG	R
GAGGAGGGCAGCAAACGGaaGCTCCCCGGATGAGCCTGCAGTGCG	L
CGCTCTCCACACTCTCCTGTGACGCtaGAAGAGTCTTCCTTTACG	R
GAGGAGGGCAGCAAACGGaaGCTCCTGTAGCGGACGCTGACCGTG	L
CTGCGGAGTGTTTTTGGTGAACTCGtaGAAGAGTCTTCCTTTACG	R
GAGGAGGGCAGCAAACGGaaTCCGCGGCGGACGCTAGCAGAGCCG	L
AGCTGAGGCTTAGCACACGCCGGGAtaGAAGAGTCTTCCTTTACG	R
GAGGAGGGCAGCAAACGGaaGGAGACTACTGTGAGGATTCGGAGC	L
CATCAGACGTCTGGAAGAGCTCTCGtaGAAGAGTCTTCCTTTACG	R
GAGGAGGGCAGCAAACGGaaGCTGGGCCAGCTGCAGTCAGACACC	L
CAGAGAGCACTCGTCCAGACTGAGAtaGAAGAGTCTTCCTTTACG	R
GAGGAGGGCAGCAAACGGaaATCATCTGCTCCAGATGCTCCCACA	L
AGCTCCTCGTCCTCCACACAGCCTCtaGAAGAGTCTTCCTTTACG	R
GAGGAGGGCAGCAAACGGaaCCAGGAACCTGTCCTTGCCCAGCTC	L
TATCCCCCACGAAATCCGGAGCCAGtaGAAGAGTCTTCCTTTACG	R
GAGGAGGGCAGCAAACGGaaGAAGAAGCTGATGTTGGTGAGGCTG	L
GAGCTCCCGTCCGCTCATGTCGAAGtaGAAGAGTCTTCCTTTACG	R
GAGGAGGGCAGCAAACGGaaAGGACCTGCTGCTTCGTCCACCTGC	L
TCTCCGGACGCCCAGTACAGCCACTtaGAAGAGTCTTCCTTTACG	R
GAGGAGGGCAGCAAACGGaaGGACTTTGGAGAACCCGCTGAAGCT	L
GGTTGTCAGAGATGCCGCAGATGCGtaGAAGAGTCTTCCTTTACG	R
GAGGAGGGCAGCAAACGGaaACTGCAGGGCGTCAGCAGAGGAACC	L
CTTCAGAGCCTGACTGACCACAGCTtaGAAGAGTCTTCCTTTACG	R

### Sheet: B2-ier2a probe sequences
B2-ier2a probe sequences	Left or right
CCTCGTAAATCCTCATCAaaGTGAGGTAGATAGACTTAATCATAA	L
ATGTTTAAACATCTTTATTGTACAAaaATCATCCAGTAAACCGCC	R
CCTCGTAAATCCTCATCAaaACGTTGACCTGCACGAATATCCACA	L
CAAGATGTTTGTTGTATAGCTTATTaaATCATCCAGTAAACCGCC	R
CCTCGTAAATCCTCATCAaaATCAAGTCTTCCACAATGGTTTTAT	L
TGACTATCCTGGCCATTAACAAACCaaATCATCCAGTAAACCGCC	R
CCTCGTAAATCCTCATCAaaGTAACGACTGGACTGACAATCCAAA	L
GATTCTTCAGCAAGTGAGTCAGTCAaaATCATCCAGTAAACCGCC	R
CCTCGTAAATCCTCATCAaaTAAATGTCCGCGGTGGTTTTCCCAG	L
CTGACCAATAAATAAATAAAGTTCAaaATCATCCAGTAAACCGCC	R
CCTCGTAAATCCTCATCAaaTCCTGACTCAGAGAAAAATGACGGG	L
CACTTCTCGTCGAAGTACCGCGTCAaaATCATCCAGTAAACCGCC	R
CCTCGTAAATCCTCATCAaaCAACAACCCAATACTCTCCTACTGT	L
AACAAGCACCATTAGTCAGAATGTCaaATCATCCAGTAAACCGCC	R
CCTCGTAAATCCTCATCAaaGTGAGTAAAACTACCCACTGGCTTC	L
AGTAACCGGCTGTCACATTGTTCCAaaATCATCCAGTAAACCGCC	R
CCTCGTAAATCCTCATCAaaTTCTGCGCCACAATCCGCTTCCAGT	L
AGTGCCCTTAACACTGCCCGGTGGCaaATCATCCAGTAAACCGCC	R
CCTCGTAAATCCTCATCAaaGCTTCTGTTGTTTGTCTCTTCAAAA	L
GCGCAAAGTTCACTTGACAACTGAAaaATCATCCAGTAAACCGCC	R
CCTCGTAAATCCTCATCAaaTGACAGCGAGTCCAGCGCCCTGCCG	L
GACAATTGTCCTTGGCATTGGCACGaaATCATCCAGTAAACCGCC	R
CCTCGTAAATCCTCATCAaaGTGGCTGTTTTGCTTCGTCGCTTTC	L
TTTTTGCATGGGATGAAGTCTGAATaaATCATCCAGTAAACCGCC	R
CCTCGTAAATCCTCATCAaaAGTTTTCTTTGTCCGCCGCGGGGTT	L
AGTGACGGTCCGGTCTGGATGGGCTaaATCATCCAGTAAACCGCC	R
CCTCGTAAATCCTCATCAaaCCTTTGCCCATCCTCGCTGGACTGC	L
TGGATGCGGATGACCCTCGAGTCCGaaATCATCCAGTAAACCGCC	R
CCTCGTAAATCCTCATCAaaGAGCTCGATGTGTCCATGGGCTCCT	L
GATGTCTCGCGCAAAGGTGTCGCCGaaATCATCCAGTAAACCGCC	R
CCTCGTAAATCCTCATCAaaATTGTCCGCTTTTCTCGCTCATCAG	L
TGTGTGATGTGCTCTCCTCTGTGACaaATCATCCAGTAAACCGCC	R
CCTCGTAAATCCTCATCAaaTTTCATGACGAGCGTCAGCAACAGG	L
GGCTGAGTGGTAAATGTCCCTTGCAaaATCATCCAGTAAACCGCC	R
CCTCGTAAATCCTCATCAaaCTGCGCGAGCTGTACATTTTACCCA	L
CGGTGGAGCCGAAGTCCGCCACGCTaaATCATCCAGTAAACCGCC	R
CCTCGTAAATCCTCATCAaaCTGTGACATCCATTGTTCAATGCAC	L
CCTGGACCATTATCTGCTTGGCCTCaaATCATCCAGTAAACCGCC	R

### Sheet: B1-spry4 probe sequences
B1-spry4 probe sequences	Left or right
GAGGAGGGCAGCAAACGGaaGCAATGGGGACTCGGAATCCTTCAG	L
CTGCCACGAGGATACCTGGCGTCTTtaGAAGAGTCTTCCTTTACG	R
GAGGAGGGCAGCAAACGGaaTCAAACAACACAAGAAATAAAAGCT	L
CACGCAATCACCTCCCATGTTTGCAtaGAAGAGTCTTCCTTTACG	R
GAGGAGGGCAGCAAACGGaaAGAGATGAAGTCTGGTTATTTTGAT	L
GAACAAGCTCGTAAATGCACTGTGCtaGAAGAGTCTTCCTTTACG	R
GAGGAGGGCAGCAAACGGaaTGCACTTTCTGTCTTCCGGATCCGG	L
GACATGTGTTATCAGCTTGGAATTCtaGAAGAGTCTTCCTTTACG	R
GAGGAGGGCAGCAAACGGaaGAATGGGTGGTTTCTCAAAGAGAAA	L
GGGATTGCCAAAGTGGAGAACGCTTtaGAAGAGTCTTCCTTTACG	R
GAGGAGGGCAGCAAACGGaaTCTGTGTTTGCAAGGTCCTTTAGTA	L
AACAGAGATCTTTTGGAAATGCAGCtaGAAGAGTCTTCCTTTACG	R
GAGGAGGGCAGCAAACGGaaAAGAACTTCTTTGCAGTACGTGAAA	L
GCTAATACGTAGAACCATCGTGAGGtaGAAGAGTCTTCCTTTACG	R
GAGGAGGGCAGCAAACGGaaCTACTGATTTCAACACCTTAAGTAC	L
TCATTTGTGCCCTTCAGTCAAACATtaGAAGAGTCTTCCTTTACG	R
GAGGAGGGCAGCAAACGGaaATCATGAGGCTTGTTTTTCTGGCTG	L
GATTTTGGGAGGAAGGTCCTGCAAAtaGAAGAGTCTTCCTTTACG	R
GAGGAGGGCAGCAAACGGaaCTGGGTGCTTTTGCATCGGCATCCT	L
GGCCTTGATTTCTGCCACCTTGCAGtaGAAGAGTCTTCCTTTACG	R
GAGGAGGGCAGCAAACGGaaGAAAGCTTGGCACAGCCAGTGGCAG	L
CGGCTGACGCCGTCGTAGCATTTCTtaGAAGAGTCTTCCTTTACG	R
GAGGAGGGCAGCAAACGGaaATGAGACGGCTGCCATGAAGGACCA	L
AATAGCACACCAGGCAGGGCAAAACtaGAAGAGTCTTCCTTTACG	R
GAGGAGGGCAGCAAACGGaaGCATGGTTTGTCCGCGCAGGAGCCT	L
TGCGCAACAGTTCGAGTGCGAACAGtaGAAGAGTCTTCCTTTACG	R
GAGGAGGGCAGCAAACGGaaACCCCCTTGACTAGACACATGCAAG	L
TCGTCCTCATCAGTGCAGTGGTAGAtaGAAGAGTCTTCCTTTACG	R
GAGGAGGGCAGCAAACGGaaACAGACACTCTTGGTTGCAAACCCA	L
CCGAGTCCACTAGGTTTTGTGCGGAtaGAAGAGTCTTCCTTTACG	R
GAGGAGGGCAGCAAACGGaaTTCGGTGCATCGGCATTTCCCGCAT	L
AGAAGGCAAGGTTCGGGGCAGCGTGtaGAAGAGTCTTCCTTTACG	R
GAGGAGGGCAGCAAACGGaaTCTTCAGGCAAGGCTGCCAGTGTCT	L
TCGCACAGCAGCACATGCTTTTTCTtaGAAGAGTCTTCCTTTACG	R
GAGGAGGGCAGCAAACGGaaGCTCCGCAGCTAGAGTCCTGCCGTG	L
TGTTCTTGGAGCTCAGTATCTTGGGtaGAAGAGTCTTCCTTTACG	R
GAGGAGGGCAGCAAACGGaaAGGAGTAGGAGCTGCGTGATCCAGC	L
ATTCCCGGTCGTATACGGATCCACAtaGAAGAGTCTTCCTTTACG	R
GAGGAGGGCAGCAAACGGaaCTGCTGATGGAGCTAGGCCGACCGC	L
CGCTGATCTGAAGACGTGCTACTGCtaGAAGAGTCTTCCTTTACG	R

### Sheet: B2-dusp6 probe sequences
B2-dusp6 probe sequences	Left or right
CCTCGTAAATCCTCATCAaaGTGAAGTACAGTGGCTGGGTTGGGG	L
TGAAAAACGTTGTGATTGGTTGGTGaaATCATCCAGTAAACCGCC	R
CCTCGTAAATCCTCATCAaaGTCCTAACGTGCGCTCAAAGTCCAA	L
GCACACGGTTATCACACGGACTCTTaaATCATCCAGTAAACCGCC	R
CCTCGTAAATCCTCATCAaaGATGTTCGACTTCTTCATTTTGACA	L
TTGACCCATGAAGTTAAAGTTGGGCaaATCATCCAGTAAACCGCC	R
CCTCGTAAATCCTCATCAaaAGCTTCTGCATGAGGTACGCCACTG	L
TCATAAGCATCGTTCATGGACAGGTaaATCATCCAGTAAACCGCC	R
CCTCGTAAATCCTCATCAaaGGCAGTGAACAAGCACGCCACACTT	L
CAGTGACAGAACGACTGATGCCTGCaaATCATCCAGTAAACCGCC	R
CCTCGTAAATCCTCATCAaaGGCTTCAGGGAAAAACTGTGAGAGG	L
TCCACGGGCCTCATCAATAAAGCTGaaATCATCCAGTAAACCGCC	R
CCTCGTAAATCCTCATCAaaTGCTTGTACTTAAACTCCCCGGCAT	L
TGGCTCCAGTGATCAGAGATGGGAAaaATCATCCAGTAAACCGCC	R
CCTCGTAAATCCTCATCAaaCGTTCAAGATGTACTTGATGCCAAA	L
CGAACATGTTGGGGAGATTAGGGGTaaATCATCCAGTAAACCGCC	R
CCTCGTAAATCCTCATCAaaCTTAGCACAGCCCAGATACAGATGT	L
CTCCAGGATATCCAGGTTTGTGGAGaaATCATCCAGTAAACCGCC	R
CCTCGTAAATCCTCATCAaaGGGTTGGAAAGGGGGCTGCCATCTG	L
AGGATCTCCACGGGGAATGAGGGCTaaATCATCCAGTAAACCGCC	R
CCTCGTAAATCCTCATCAaaTATCCGACTCGATGTCCGAGGAGTC	L
CAGTTGCACTGCTTGGGTCTCGGTCaaATCATCCAGTAAACCGCC	R
CCTCGTAAATCCTCATCAaaGACCTGGGAGGTTGGGGAACTGCTG	L
GCTGATTCTGAGCCCTCCGAGACCCaaATCATCCAGTAAACCGCC	R
CCTCGTAAATCCTCATCAaaATTGCGGGAAAATCAGTTTGAAATT	L
GAGGAACCGTCGAGGTTCGTCTCACaaATCATCCAGTAAACCGCC	R
CCTCGTAAATCCTCATCAaaTGTAGCCCTCGTCCTTCATTCTCCT	L
TGAAGCCACCCTCGAGATAGAAAGCaaATCATCCAGTAAACCGCC	R
CCTCGTAAATCCTCATCAaaGATGTTTTCATTCCACTCGCGGCTG	L
CAGTAAACCCAACACGGAGCCGCCGaaATCATCCAGTAAACCGCC	R
CCTCGTAAATCCTCATCAaaTTGCATCTCCGCGCGAACCTTTCCC	L
TCGTCGTACAACACGATCGTGTCCGaaATCATCCAGTAAACCGCC	R
CCTCGTAAATCCTCATCAaaTGGGCAGGTTGCCTTTCTTGAGTCG	L
CTTCCCCGTTAGAAAGCAGAGACTTaaATCATCCAGTAAACCGCC	R
CCTCGTAAATCCTCATCAaaAATGGCCGTTTCGACGTGCGACGAC	L
GAGCATGAGGCTCGGGATGGCCACGaaATCATCCAGTAAACCGCC	R
CCTCGTAAATCCTCATCAaaACGAGCAAACAGTCTCTGCGCGTTT	L
TACAGCTCTTGCGCTCGGCAGTCCAaaATCATCCAGTAAACCGCC	R
CCTCGTAAATCCTCATCAaaTGCTTATGGCCATGACCGAATCGAT	L
GCTGCTCCTTCAGCCACTCTACCGTaaATCATCCAGTAAACCGCC	R

### Sheet: B1-LOV probe sequences
B1-LOV probe sequences	Left or right
GAGGAGGGCAGCAAACGGaaATAACTAGACCCGGGCTTTCTGCGC	L
TTATGCGTAGTCTGGTACGTCGTACtaGAAGAGTCTTCCTTTACG	R
GAGGAGGGCAGCAAACGGaaTCAATGTTCTGCTCGTTGACCAGCA	L
ATGTTACTGGTGCGCACACCTTTGTtaGAAGAGTCTTCCTTTACG	R
GAGGAGGGCAGCAAACGGaaGCACTCCGACGTAGTTGACAATATT	L
TGGCATAATCTTCGCTCACCTTTGAtaGAAGAGTCTTCCTTTACG	R
GAGGAGGGCAGCAAACGGaaGAAGAGATTCCAGAAGGTTGTGCCA	L
CTTAGAATCTCTGAGTCCAGCCACGtaGAAGAGTCTTCCTTTACG	R
GAGGAGGGCAGCAAACGGaaGTATCAACGCCTTTGGTGATGGCAT	L
TGTCTATAATTCAGCAGACAGACACtaGAAGAGTCTTCCTTTACG	R
GAGGAGGGCAGCAAACGGaaTTTCTGGCCCTTGCAGAAACCTGCA	L
TGATCTTATCCACAGCTCTTGGGTCtaGAAGAGTCTTCCTTTACG	R
GAGGAGGGCAGCAAACGGaaGCCTGTCAGTGTCAGAAACCCTCTA	L
CCTGCCCAGGATCTGGTCGAGAGAAtaGAAGAGTCTTCCTTTACG	R
GAGGAGGGCAGCAAACGGaaGAGGCGTCTGTAATGACAAAATTCT	L
GCGTAGACGATAGGGTTGTCTGGGAtaGAAGAGTCTTCCTTTACG	R
GAGGAGGGCAGCAAACGGaaTGTAGTCAGGGCTACCTCCGCCACC	L
GTGCCATTTGCAGAGCCTTCACGAGtaGAAGAGTCTTCCTTTACG	R
